# Probabilistic classification of gene-by-treatment interactions on molecular count phenotypes

**DOI:** 10.1101/2024.08.03.605142

**Authors:** Yuriko Harigaya, Nana Matoba, Brandon D. Le, Jordan M. Valone, Jason L. Stein, Michael I. Love, William Valdar

## Abstract

Genetic variation can modulate response to treatment (G×T) or environmental stimuli (G×E), both of which may be highly consequential in biomedicine. An effective approach to identifying G×T signals and gaining insight into molecular mechanisms is mapping quantitative trait loci (QTL) of molecular count phenotypes, such as gene expression and chromatin accessibility, under multiple treatment conditions, which is termed response molecular QTL mapping. Although standard approaches evaluate the interaction between genetics and treatment conditions, they do not distinguish between meaningful interpretations such as whether a genetic effect is only observed in the treated condition or whether a genetic effect is observed but accentuated in the treated condition. To address this gap, we have developed a downstream method for classifying response molecular QTLs into subclasses with meaningful genetic interpretations. Our method uses Bayesian model selection and assigns posterior probabilities to different types of G×T interactions for a given feature-SNP pair. We compare linear and nonlinear regression of log-scale counts, noting that the latter accounts for an expected biological relationship between the genotype and the molecular count phenotype. Through simulation and application to existing datasets of molecular response QTLs, we show that our method provides an intuitive and well-powered framework to report and interpret G×T interactions. We provide a software package, ClassifyGxT, which is available at https://github.com/yharigaya/classifygxt.

**Author summary:** Responses to treatment, such as drug, therapeutic intervention, and infection, can vary across individuals at least in part due to their genetic backgrounds. This phenomenon can be conceptualized as a manifestation of gene-by-treatment (G×T) or gene-by-environment (G×E) interactions, which refer to non-additive effects of genotype and treatment on traits and phenotypes. An understading of G×T or G×E interactions can potentially improve strategies for prevention and treatment of diseases, for example by selecting treatments for which a patient is most likely to respond given their genetic information, or enhanced screening for individuals most susceptible to environmental exposures. An effective approach to G×T discovery is response quantitative trait loci (QTL) mapping, where the effect of the treatment on the association between the genotype and phenotype is examined using a linear regression model including the genotype, treatment, and G×T interaction terms. Despite its effectiveness in identifying a large number of associations, the response QTL mapping relies on hypothesis testing, which does not provide classification of different types of G×T interactions. Herein, we propose a use of Bayesian model selection to classify the G×T types of response QTLs and provide a software package for this method. In addition to standard linear regression, our package provides an option to use nonlinear regression that is suited for molecular count phenotypes, such as gene expression and chromatin accessibility, measured by sequencing-based techniques. It also provides an option to use mixed effect models to accommodate replicate measurements per donor, which are common in data generated in *in-vitro* cell systems.
