## Supplemental Table 1 for "Probabilistic classification of gene-by-treatment interactions on molecular count phenotypes"

Method	Generation	BMS	Genotype	Treatment	Interaction
log-NL	-	-	1.5	2	1
log-LM	-	-	1.25	2	1
RINT-LM	-	-	1	1.5	0.75
log-NL	-	+	1.5	2	1
log-LM	-	+	1.5	2	1
RINT-LM	-	+	1.25	1.75	0.75
log-NL	+	-	1.25	1.75	1
log-LM	+	-	1.25	1.75	1
RINT-LM	+	-	1	1.5	0.75
log-NL	+	+	1.5	2	1
log-LM	+	+	1.5	2	1
RINT-LM	+	+	1.25	1.75	0.75
