## Supplemental Table 2 for "Probabilistic classification of gene-by-treatment interactions on molecular count phenotypes"

Data	Method	Random effect	Genotype	Treatment	Interaction
response eQTLs	log-NL	Polygenic	1.5	2.75	1.25
response eQTLs	log-LM	Polygenic	1.75	2.5	1
response eQTLs	RINT-LM	Polygenic	1.5	2	1
response eQTLs	log-NL	Donor	1.75	2.75	1.25
response eQTLs	log-LM	Donor	1.75	2.75	1.25
response eQTLs	RINT-LM	Donor	1.75	2	1
response caQTLs	log-NL	Polygenic	2	2	1.25
response caQTLs	log-LM	Polygenic	2	2	1.25
response caQTLs	RINT-LM	Polygenic	1.75	1.75	1
